# Transcriptome Response of Cannabis (*Cannabis sativa* L.) to the Pathogenic fungus *Golovinomyces ambrosiae*

**DOI:** 10.1101/2022.08.01.501243

**Authors:** Dinesh Adhikary, Aliaa El-Mezawy, Upama Khatri-Chhetri, Limin Wu, Stephen W. Smith, Jian Zhang, Jan J. Slaski, Nat N.V. Kav, Michael K. Deyholos

**Affiliations:** Department of Agricultural, Food & Nutritional Science, University of Alberta, Edmonton, AB Canada; Bio Industrial Division, InnoTech Alberta, Vegreville, AB Canada; Ten-10 Ventures Inc, Kelowna, BC Canada; College of Agriculture, Jilin Agricultural University, Changchun, China; Department of Biology, University of British Columbia, Kelowna BC Canada

**Keywords:** *Cannabis sativa*, Powdery Mildew, *Golovinomyces ambrosiae*, Transcriptome, Biotic-stress

## Abstract

Powdery mildew (PM), caused by the obligate biotrophic fungus *Golovinomyces ambrosiae*, is an economically important fungal disease of hemp - and marijuana–type cannabis. While the PM disease can be managed effectively by cultivating resistant hosts, there is no known PM-resistant genetic variant. This is the first report of transcript level responses of the hemp cultivar ‘X59’ to *G. ambrosiae*. Transcript level changes at 5-, 8-, and 11-days post-inoculation (DPI) of *C. sativa* were evaluated against uninoculated control. Our analysis revealed that 1,898 genes were significantly (*q*-value < 0.05) differentially expressed (DE) following the pathogen challenge. Among these, 910 and 988 genes were upregulated and downregulated, respectively as the infection progressed to 11 DPI. Genes related to salicylic acid (SA), (LOC115715124 and LOC115711424) and WRKY transcription factor (LOC115707546, LOC115715968, and LOC115707511) were highly upregulated. There were 45 DEGs that were homologous to PM-related genes, including chitin elicitor receptor kinase 1 (*CERK 1*), enhanced disease resistance 2, (*EDR2*), and powdery mildew resistance (*PMR*) genes. Moreover, the genes related to glycosyl hydrolases, particularly LOC115699396, LOC115708023, LOC115710105, and LOC115710100, were highly upregulated and potentially important in mediating pathogen responses. Collectively, this study has contributed to an enhanced understanding of the molecular mechanisms that are involved in cannabis and PM disease interaction and has identified several gene candidates that can be further investigated for their role in defence mechanisms.
