## Supplementary material for "Transcriptome Response of Cannabis (*Cannabis sativa* L.) to the Pathogenic fungus *Golovinomyces ambrosiae*": Table S2

### Sheet: Sheet3
Table S2. Putative genes with consistent pattern of either increase or decrease (> 2.5 log2 fold) as the infection progressed from 5- to 11- DPI. The IDs starting with ‘LOC11…’ represent the gene IDs corresponding to the original IDs in the reference genome (12). Their corresponding gene sequences can be obtained from- https://ftp.ncbi.nlm.nih.gov/genomes/all/annotation_releases/3483/100/GCF_9006…
loc	d05C	d05T	d08C	d08T	d11C	d11T	d05log2 C/T	d08log2 C/T	d11log2 C/T	d05_q_value	d08_q_value	d11_q_value	annotation
LOC115716806	2.29642	1.41629	0.0735423	7.86911	0.0723449	22.682	0.7	-6.74	-8.29	0.653806	0.052185	0.0379156	sp|Q40577|5EAS_TOBAC 5-epi-aristolochene synthase OS=Nicotiana tabacum OX=4097 GN=EAS3 PE=1 SV=3
LOC115708023	1.01291	49.5375	1.44759	324.77	1.1243	235.022	-5.61	-7.81	-7.71	0.00171717	0.00193307	0.00182113	sp|Q9M2U5|CHI5_ARATH Endochitinase EP3 OS=Arabidopsis thaliana OX=3702 GN=EP3 PE=1 SV=1
LOC115722326	0.457024	4.66156	1.24135	35.2889	0.503818	25.9186	-3.35	-4.83	-5.68	0.156355	0.00345797	0.0408047	sp|Q7XZQ7|FL3H_PETCR Flavanone 3-dioxygenase OS=Petroselinum crispum OX=4043 GN=FHT PE=1 SV=1
LOC115710105	4.27978	26.1536	6.10092	114.39	3.27968	151.874	-2.61	-4.23	-5.53	0.00750132	0.00193307	0.00182113	sp|F4J270|BG3_ARATH Probable glucan endo-1,3-beta-glucosidase BG3 OS=Arabidopsis thaliana OX=3702 GN=BG3 PE=2 SV=1
LOC115710100	0.324069	83.0487	0.701314	117.13	2.00193	70.2738	-8	-7.38	-5.13	0.0120705	0.00193307	0.00182113	sp|P52407|E13B_HEVBR Glucan endo-1,3-beta-glucosidase, basic vacuolar isoform OS=Hevea brasiliensis OX=3981 GN=HGN1 PE=1 SV=2
LOC115696581	2.3316	7.38709	4.54935	9.62483	3.31787	76.4289	-1.66	-1.08	-4.53	0.112724	0.313606	0.00182113	sp|Q96330|FLS1_ARATH Flavonol synthase/flavanone 3-hydroxylase OS=Arabidopsis thaliana OX=3702 GN=FLS1 PE=1 SV=1
LOC115695436	1.16088	9.4076	2.54728	21.9153	1.7365	36.9313	-3.02	-3.1	-4.41	0.00750132	0.012713	0.00782221	sp|Q9ZWQ9|FLS_CITUN Flavonol synthase/flavanone 3-hydroxylase OS=Citrus unshiu OX=55188 GN=FLS PE=1 SV=1
LOC115722548	1.56405	13.4458	3.01733	40.8831	1.99359	39.4732	-3.1	-3.76	-4.31	0.0029286	0.00193307	0.0300771	sp|Q941L0|CESA3_ARATH Cellulose synthase A catalytic subunit 3 [UDP-forming] OS=Arabidopsis thaliana OX=3702 GN=CESA3 PE=1 SV=2
LOC115711545	0.225053	0.79961	0.471624	4.18433	0.431534	7.45579	-1.83	-3.15	-4.11	0.257367	0.0567175	0.00620899	tr|A0A1P8AUG7|A0A1P8AUG7_ARATH Disease resistance protein (TIR-NBS-LRR class) OS=Arabidopsis thaliana OX=3702 GN=At1g27180 PE=3 SV=1
LOC115725714	1.67066	2.85032	5.53506	25.8377	3.66963	62.9169	-0.77	-2.22	-4.1	0.560515	0.00797504	0.00182113	sp|A0A1D6GQ67|C71Z6_MAIZE Dolabradiene monooxygenase OS=Zea mays OX=4577 GN=CYP71Z16 PE=1 SV=1
LOC115704207	0.774808	4.38905	1.07367	16.0197	1.65235	25.0751	-2.5	-3.9	-3.92	0.00989757	0.00193307	0.00182113	sp|A8R7E6|CERK1_ARATH Chitin elicitor receptor kinase 1 OS=Arabidopsis thaliana OX=3702 GN=CERK1 PE=1 SV=1
LOC115697714	0.569559	5.64369	1.17408	16.0844	1.44178	20.9088	-3.31	-3.78	-3.86	0.00397744	0.0156481	0.00182113	sp|O48814|BIK1_ARATH Serine/threonine-protein kinase BIK1 OS=Arabidopsis thaliana OX=3702 GN=BIK1 PE=1 SV=1
LOC115710315	0.108197	0.27748	0.106032	1.41214	0.112635	1.58797	-1.36	-3.74	-3.82	1	0.160382	0.0327757	sp|O48814|BIK1_ARATH Serine/threonine-protein kinase BIK1 OS=Arabidopsis thaliana OX=3702 GN=BIK1 PE=1 SV=1
LOC115715656	2.30688	8.85273	4.92776	36.3029	7.35004	99.0011	-1.94	-2.88	-3.75	0.0308695	0.00193307	0.00182113	sp|Q941L0|CESA3_ARATH Cellulose synthase A catalytic subunit 3 [UDP-forming] OS=Arabidopsis thaliana OX=3702 GN=CESA3 PE=1 SV=2
LOC115714362	6.74644	29.8815	11.3353	59.5189	11.6447	150.466	-2.15	-2.39	-3.69	0.0049718	0.00193307	0.00182113	sp|Q7XZQ7|FL3H_PETCR Flavanone 3-dioxygenase OS=Petroselinum crispum OX=4043 GN=FHT PE=1 SV=1
LOC115711988	4.49565	23.6111	7.21348	87.2172	5.9869	77.0338	-2.39	-3.6	-3.69	0.00171717	0.00193307	0.00182113	sp|Q9LW27|C71BF_ARATH Bifunctional dihydrocamalexate synthase/camalexin synthase OS=Arabidopsis thaliana OX=3702 GN=CYP71B15 PE=1 SV=1
LOC115722328	2.57475	5.88803	4.82659	37.0235	3.33326	42.5988	-1.19	-2.94	-3.68	0.271781	0.00193307	0.00182113	sp|Q7XZQ7|FL3H_PETCR Flavanone 3-dioxygenase OS=Petroselinum crispum OX=4043 GN=FHT PE=1 SV=1
LOC115719169	1.31105	1.47566	2.26572	12.5425	2.0719	25.6186	-0.17	-2.47	-3.63	0.911315	0.0150201	0.00182113	sp|A8R7E6|CERK1_ARATH Chitin elicitor receptor kinase 1 OS=Arabidopsis thaliana OX=3702 GN=CERK1 PE=1 SV=1
LOC115702328	0.482358	1.38133	0.723081	3.67136	0.880494	9.78678	-1.52	-2.34	-3.47	0.210816	0.034951	0.0259298	sp|Q9FPR3|EDR1_ARATH Serine/threonine-protein kinase EDR1 OS=Arabidopsis thaliana OX=3702 GN=EDR1 PE=1 SV=1
LOC115719376	0.356726	1.0073	0.429398	4.2116	0.438472	4.1388	-1.5	-3.29	-3.24	0.244235	0.0405584	0.0312516	sp|F4J8G2|RLP33_ARATH Receptor-like protein 33 OS=Arabidopsis thaliana OX=3702 GN=RLP33 PE=3 SV=1
LOC115711424	2.67649	8.58347	5.12469	27.2648	4.46353	37.9094	-1.68	-2.41	-3.09	0.0652431	0.00193307	0.00182113	protein EDS1-like
LOC115706090	0.271328	0.909573	1.02021	4.07328	0.6861	5.78035	-1.75	-2	-3.07	0.26893	0.111775	0.00313694	sp|Q7FZR1|RLP52_ARATH Receptor-like protein 52 OS=Arabidopsis thaliana OX=3702 GN=RLP52 PE=2 SV=1
LOC115721689	0.249336	0.553413	0.336785	4.29783	0.419464	3.48715	-1.15	-3.67	-3.06	0.58365	0.025158	0.0365356	sp|Q9ZWQ9|FLS_CITUN Flavonol synthase/flavanone 3-hydroxylase OS=Citrus unshiu OX=55188 GN=FLS PE=1 SV=1
LOC115722335	2.48731	12.2826	3.64155	27.2132	3.32602	27.1896	-2.3	-2.9	-3.03	0.0194352	0.00193307	0.00313694	sp|Q9ZWQ9|FLS_CITUN Flavonol synthase/flavanone 3-hydroxylase OS=Citrus unshiu OX=55188 GN=FLS PE=1 SV=1
LOC115717044	0.681538	1.68773	0.667733	4.37303	1.19373	9.37375	-1.31	-2.71	-2.97	0.308849	0.0879949	0.0425842	sp|Q9SAR0|1A16_ARATH 1-aminocyclopropane-1-carboxylate synthase 6 OS=Arabidopsis thaliana OX=3702 GN=ACS6 PE=1 SV=2
LOC115719045	3.09834	10.1154	5.39447	27.3492	3.21614	24.9972	-1.71	-2.34	-2.96	0.0229956	0.00906813	0.00182113	sp|Q9SCZ4|FERON_ARATH Receptor-like protein kinase FERONIA OS=Arabidopsis thaliana OX=3702 GN=FER PE=1 SV=1
LOC115704090	0.441011	1.63898	1.10616	4.99966	1.02705	7.60686	-1.89	-2.18	-2.89	0.120711	0.0204661	0.00620899	sp|Q7FZR1|RLP52_ARATH Receptor-like protein 52 OS=Arabidopsis thaliana OX=3702 GN=RLP52 PE=2 SV=1
LOC115707473	3.09202	3.18119	4.39774	4.34416	0.663658	4.66051	-0.04	0.02	-2.81	0.98349	0.99329	0.0408047	sp|O48814|BIK1_ARATH Serine/threonine-protein kinase BIK1 OS=Arabidopsis thaliana OX=3702 GN=BIK1 PE=1 SV=1
LOC115722699	31.1564	54.7441	31.5033	72.3888	18.9207	127.522	-0.81	-1.2	-2.75	0.1862	0.138067	0.00182113	sp|Q9FPR3|EDR1_ARATH Serine/threonine-protein kinase EDR1 OS=Arabidopsis thaliana OX=3702 GN=EDR1 PE=1 SV=1
LOC115707105	4.89805	17.1386	9.59538	34.2784	9.09604	59.8063	-1.81	-1.84	-2.72	0.00171717	0.00592457	0.00182113	sp|P38418|LOX2_ARATH Lipoxygenase 2, chloroplastic OS=Arabidopsis thaliana OX=3702 GN=LOX2 PE=1 SV=1
LOC115709599	14.9604	18.5905	15.9864	41.9404	9.75642	61.781	-0.31	-1.39	-2.66	0.737057	0.114546	0.00182113	sp|Q39008|M3K1_ARATH Mitogen-activated protein kinase kinase kinase 1 OS=Arabidopsis thaliana OX=3702 GN=MEKK1 PE=1 SV=2
LOC115718987	11.8764	33.6257	18.6525	91.6492	15.8373	93.5251	-1.5	-2.3	-2.56	0.00750132	0.00193307	0.0175473	sp|Q8S8P5|WRK33_ARATH Probable WRKY transcription factor 33 OS=Arabidopsis thaliana OX=3702 GN=WRKY33 PE=1 SV=2
LOC115719612	8.09704	16.9778	17.0444	66.3379	17.0298	99.392	-1.07	-1.96	-2.55	0.101243	0.00477771	0.0126421	sp|P38418|LOX2_ARATH Lipoxygenase 2, chloroplastic OS=Arabidopsis thaliana OX=3702 GN=LOX2 PE=1 SV=1
LOC115707920	22.3871	37.8212	16.5678	70.9965	20.9512	119.965	-0.76	-2.1	-2.52	0.244235	0.00345797	0.00182113	sp|Q40316|VESTR_MEDSA Vestitone reductase OS=Medicago sativa OX=3879 PE=1 SV=1
LOC115720854	1.29983	1.74185	1.61461	3.2012	1.50209	8.57497	-0.42	-0.99	-2.51	0.776086	0.477699	0.0200444	sp|F4K2R6|CB60G_ARATH Calmodulin-binding protein 60 G OS=Arabidopsis thaliana OX=3702 GN=CBP60G PE=1 SV=1
LOC115722214	21.2161	28.7401	26.4152	20.4307	28.4702	5.04414	-0.44	0.37	2.5	0.555388	0.764232	0.0356937	sp|O64883|BGL26_ARATH Beta-glucosidase 26, peroxisomal OS=Arabidopsis thaliana OX=3702 GN=BGLU26 PE=1 SV=1
LOC115697992	23.9504	13.9862	28.644	10.1654	19.5509	3.03588	0.78	1.49	2.69	0.286395	0.0798115	0.0163804	sp|Q9SCZ4|FERON_ARATH Receptor-like protein kinase FERONIA OS=Arabidopsis thaliana OX=3702 GN=FER PE=1 SV=1
LOC115697461	2.22361	0.619997	2.07091	0.612115	3.19537	0.493311	1.84	1.76	2.7	0.139291	0.133476	0.0376432	sp|O48814|BIK1_ARATH Serine/threonine-protein kinase BIK1 OS=Arabidopsis thaliana OX=3702 GN=BIK1 PE=1 SV=1
LOC115725002	24.4651	52.6733	32.2207	9.03874	30.5221	4.65825	-1.11	1.83	2.71	0.0996731	0.0198551	0.00313694	sp|O64883|BGL26_ARATH Beta-glucosidase 26, peroxisomal OS=Arabidopsis thaliana OX=3702 GN=BGLU26 PE=1 SV=1
LOC115722051	26.281	23.7903	33.2431	12.2886	26.1965	3.91428	0.14	1.44	2.74	0.873505	0.0538768	0.00424634	sp|O48814|BIK1_ARATH Serine/threonine-protein kinase BIK1 OS=Arabidopsis thaliana OX=3702 GN=BIK1 PE=1 SV=1
LOC115709902	87.5863	242.024	143.604	99.5926	255.152	33.0774	-1.47	0.53	2.95	0.00750132	0.634642	0.00182113	sp|O64883|BGL26_ARATH Beta-glucosidase 26, peroxisomal OS=Arabidopsis thaliana OX=3702 GN=BGLU26 PE=1 SV=1
LOC115717451	3.64512	5.07345	7.70395	4.15064	14.4427	1.81464	-0.48	0.89	2.99	0.769234	0.518567	0.0277114	sp|E3SU11|ALL13_OLEEU Thaumatin-like protein OS=Olea europaea OX=4146 PE=1 SV=1
LOC115722822	3.29473	0.57164	1.55799	0.226847	2.59659	0.195899	2.53	2.78	3.73	0.011339	0.0693743	0.0107228	sp|Q40541|NPK1_TOBAC Mitogen-activated protein kinase kinase kinase NPK1 OS=Nicotiana tabacum OX=4097 GN=NPK1 PE=1 SV=1
LOC115697792	11.119	1.88489	6.01354	1.12775	9.00471	0.443383	2.56	2.41	4.34	0.00397744	0.026869	0.00182113	sp|O48814|BIK1_ARATH Serine/threonine-protein kinase BIK1 OS=Arabidopsis thaliana OX=3702 GN=BIK1 PE=1 SV=1
LOC115694715 *	99.2546	480.539	27.6625	474.743	23.374	863.081	-2.28	-4.1	-5.21	0.00171717	0.00193307	0.0107228	ankyrin repeat-containing protein NPR4-like
LOC115700659 *	0.762377	1.36366	1.58702	3.03231	1.8395	13.3117	-0.84	-0.93	-2.86	0.547768	0.448765	0.0163804	ABC transporter G family member 21
LOC115701091 *	0.179944	0.946661	0.691123	1.72925	0.521061	8.52673	-2.4	-1.32	-4.03	0.337368	0.45557	0.00782221	jasmonate O-methyltransferase
LOC115701153 *	1.53533	1.66413	0.573248	5.9952	0.381146	13.4624	-0.12	-3.39	-5.14	0.947316	0.0296869	0.0361159	probable WRKY transcription factor 31, transcript variant X1
LOC115708958 *	0.572827	7.80236	32.6425	252.561	9.0077	134.148	-3.77	-2.95	-3.9	0.147617	0.00193307	0.0121162	thaumatin-like protein 1b
LOC115711939 *	5.05944	25.0425	7.88995	18.8521	11.9958	92.4666	-2.31	-1.26	-2.95	0.00171717	0.144602	0.00182113	salicylate carboxymethyltransferase-like
LOC115715253 *	1.88094	8.1826	2.96353	8.76712	1.97947	33.6709	-2.12	-1.56	-4.09	0.0792826	0.220375	0.0099828	mitogen-activated protein kinase kinase kinase 17-like
LOC115721787 *	0.0206204	4.76485	0.0688398	48.2241	0.0930293	43.5164	-7.85	-9.45	-8.87	0.327963	0.129491	0.0455634	pleiotropic drug resistance protein 1-like
LOC115706872 *	1.11044	5.37155	1.75252	26.4688	0.871118	23.3061	-2.27	-3.92	-4.74	0.166076	0.0186762	0.00182113	tr|Q9FH20|Q9FH20_ARATH Disease resistance protein (TIR-NBS-LRR class) family OS=Arabidopsis thaliana OX=3702 GN=At5g49140 PE=4 SV=1
