## Supplementary material for "Transcriptome Response of Cannabis (*Cannabis sativa* L.) to the Pathogenic fungus *Golovinomyces ambrosiae*": Table S3

### Sheet: qPCR Primers used
Table S3. qRT-PCR Primers used in this study
Gene Name	Primer Sequence
LOC115706872_F	CATGGTGTTTGGATGAACTC
LOC115706872_R	CCTGTCTGTTTGCGAATATC
LOC115715253_F	GGAATCCGGTGTGGAATTA
LOC115715253_R	ATCTTTGCCTTCCTCTGAC
LOC115694715_F	CTCAATCGGTTTCGGTTTG
LOC115694715_R	TGAGGGAGGTTGATTCTTG
LOC115700659_F	GTCAGGAGATGCTGGTAAA
LOC115700659_R	CCACGAAGGGTTGCTATTA
LOC115711939_F	CCATGACGAAGCCAATTAC
LOC115711939_R	CCTGAAGAACAACCCAAATC
LOC115701091_F	AGTCTTCACTGGCTTTCTC
LOC115701091_R	CACACTCTGAGCTACTCTTT
LOC115701153_F	GACAACATACGAAGGCAATC
LOC115701153_R	GACATGGAGCCAGATAACA
LOC115721787_F	GCGAAGAGACAAGTGTAATG
LOC115721787_R	CCTCTGTCCTCCAGAAATAC
LOC115708958_F	GGTTCTTCAAGGCACAATG
LOC115708958_R	GGGCAGAAAGTGATGAGATA
CsACT_F	CTTGCTGGTCGTGATCTTAC
CsACT_R	TCATGTCCCTCACAATTTCC
