## Supplementary material for "Transcriptome Response of Cannabis (*Cannabis sativa* L.) to the Pathogenic fungus *Golovinomyces ambrosiae*": Table S4

### Sheet: Biological Process
Table S4. GO enrichment for biological process
GO term	Ontology	Description	Numbers in Input query	Numbers in Reference	p-value	False Discovery Rate (FDR)
GO:0050832	P	defense response to fungus	14	108	0.00015	0.0061
GO:0042440	P	pigment metabolic process	15	134	0.00038	0.014
GO:0007166	P	cell surface receptor linked signaling pathway	16	172	0.0015	0.044
GO:0019725	P	cellular homeostasis	16	174	0.0017	0.049
GO:0009699	P	phenylpropanoid biosynthetic process	18	141	2.2e-05	0.0013
GO:0006633	P	fatty acid biosynthetic process	19	140	6.1e-06	0.00046
GO:0009698	P	phenylpropanoid metabolic process	20	175	3.4e-05	0.0019
GO:0042742	P	defense response to bacterium	20	177	3.9e-05	0.0021
GO:0042592	P	homeostatic process	20	216	0.00046	0.016
GO:0009620	P	response to fungus	23	158	2.2e-07	2e-05
GO:0009611	P	response to wounding	23	197	6.6e-06	0.00049
GO:0008652	P	cellular amino acid biosynthetic process	23	202	9.6e-06	0.00067
GO:0006631	P	fatty acid metabolic process	24	225	1.7e-05	0.0011
GO:0019438	P	aromatic compound biosynthetic process	24	237	3.6e-05	0.0019
GO:0009309	P	amine biosynthetic process	25	229	7.8e-06	0.00056
GO:0042398	P	cellular amino acid derivative biosynthetic process	25	233	1e-05	0.0007
GO:0009617	P	response to bacterium	25	247	2.5e-05	0.0015
GO:0010200	P	response to chitin	26	151	1.7e-09	2.6e-07
GO:0009409	P	response to cold	26	328	0.00065	0.021
GO:0009651	P	response to salt stress	27	366	0.0014	0.042
GO:0010035	P	response to inorganic substance	29	279	3.7e-06	0.0003
GO:0006575	P	cellular amino acid derivative metabolic process	30	315	1.2e-05	0.00082
GO:0006970	P	response to osmotic stress	30	408	0.00083	0.026
GO:0006979	P	response to oxidative stress	31	332	1.3e-05	0.00082
GO:0009737	P	response to abscisic acid stimulus	31	378	0.00012	0.0052
GO:0006725	P	cellular aromatic compound metabolic process	34	399	2.9e-05	0.0016
GO:0009793	P	embryonic development ending in seed dormancy	34	465	0.00043	0.015
GO:0032787	P	monocarboxylic acid metabolic process	35	408	1.9e-05	0.0012
GO:0009605	P	response to external stimulus	35	429	5e-05	0.0025
GO:0009743	P	response to carbohydrate stimulus	36	240	4.5e-11	8.1e-09
GO:0070887	P	cellular response to chemical stimulus	36	452	6.2e-05	0.003
GO:0046483	P	heterocycle metabolic process	37	460	4.1e-05	0.0021
GO:0009790	P	embryonic development	37	535	0.00065	0.021
GO:0048316	P	seed development	38	530	0.00029	0.011
GO:0008610	P	lipid biosynthetic process	39	439	3.1e-06	0.00026
GO:0009266	P	response to temperature stimulus	39	485	2.6e-05	0.0015
GO:0019748	P	secondary metabolic process	39	489	3e-05	0.0017
GO:0044271	P	cellular nitrogen compound biosynthetic process	40	394	1e-07	1e-05
GO:0010154	P	fruit development	40	557	0.0002	0.0078
GO:0046394	P	carboxylic acid biosynthetic process	43	417	2.3e-08	2.6e-06
GO:0016053	P	organic acid biosynthetic process	43	417	2.3e-08	2.6e-06
GO:0006520	P	cellular amino acid metabolic process	44	430	2e-08	2.4e-06
GO:0044255	P	cellular lipid metabolic process	45	618	6.1e-05	0.0029
GO:0044106	P	cellular amine metabolic process	46	438	4.5e-09	6.5e-07
GO:0009308	P	amine metabolic process	50	521	1.5e-08	1.9e-06
GO:0051707	P	response to other organism	52	599	1.5e-07	1.4e-05
GO:0051716	P	cellular response to stimulus	52	840	0.00071	0.022
GO:0009607	P	response to biotic stimulus	55	638	8.1e-08	8.5e-06
GO:0006629	P	lipid metabolic process	57	841	4.5e-05	0.0023
GO:0006952	P	defense response	60	766	4.4e-07	3.8e-05
GO:0051704	P	multi-organism process	62	776	1.5e-07	1.4e-05
GO:0048608	P	reproductive structure development	62	978	0.00013	0.0053
GO:0003006	P	reproductive developmental process	63	978	7.3e-05	0.0034
GO:0009725	P	response to hormone stimulus	63	982	8.2e-05	0.0037
GO:0034641	P	cellular nitrogen compound metabolic process	65	506	6.9e-16	6.3e-13
GO:0006793	P	phosphorus metabolic process	66	1179	0.0017	0.049
GO:0006519	P	cellular amino acid and derivative metabolic process	67	682	2.1e-11	4.4e-09
GO:0009791	P	post-embryonic development	69	705	1.2e-11	4e-09
GO:0022414	P	reproductive process	69	1161	0.00031	0.012
GO:0000003	P	reproduction	69	1186	0.00054	0.018
GO:0009719	P	response to endogenous stimulus	72	1068	5.6e-06	0.00044
GO:0019752	P	carboxylic acid metabolic process	78	859	1.7e-11	4e-09
GO:0043436	P	oxoacid metabolic process	78	859	1.7e-11	4e-09
GO:0006082	P	organic acid metabolic process	78	860	1.7e-11	4e-09
GO:0042180	P	cellular ketone metabolic process	80	882	9.5e-12	3.7e-09
GO:0048856	P	anatomical structure development	91	1726	0.0015	0.044
GO:0009628	P	response to abiotic stimulus	97	1471	3.4e-07	3e-05
GO:0006810	P	transport	99	1846	0.00057	0.019
GO:0051234	P	establishment of localization	99	1851	0.00062	0.02
GO:0051179	P	localization	100	1922	0.0014	0.041
GO:0010033	P	response to organic substance	102	1342	1.9e-10	3.3e-08
GO:0032501	P	multicellular organismal process	112	2094	0.00028	0.011
GO:0042221	P	response to chemical stimulus	158	2085	1.6e-15	8.5e-13
GO:0006950	P	response to stress	173	2320	2.4e-16	3.3e-13
GO:0019538	P	protein metabolic process	199	4009	8.1e-05	0.0037
GO:0044249	P	cellular biosynthetic process	265	4925	6.1e-09	8.4e-07
GO:0050896	P	response to stimulus	273	4057	5.9e-20	1.6e-16
GO:0009058	P	biosynthetic process	277	5118	1.4e-09	2.3e-07
GO:0044237	P	cellular metabolic process	441	8722	3e-11	5.8e-09
GO:0044238	P	primary metabolic process	458	8995	3.3e-12	1.5e-09
GO:0008152	P	metabolic process	544	10614	1.3e-15	8.5e-13
GO:0009987	P	cellular process	564	11684	1.6e-11	4e-09
