## Supplementary material for "Transcriptome Response of Cannabis (*Cannabis sativa* L.) to the Pathogenic fungus *Golovinomyces ambrosiae*": Table S6

### Sheet: Plant Transcription Factors
Table S6 Differentially expressed transcripts related to plant transcription factors. The ids starting with ‘LOC11…’ represent the gene ids corresponding to the original IDs in the reference genome (12). Their corresponding gene sequences can be obtained from- https://ftp.ncbi.nlm.nih.gov/genomes/all/annotation_releases/3483/100/GCF_900626175.1_cs10/ . d05C = 5 Days post inoculation (DPI) control…
loc	d05C	d05T	d08C	d08T	d11C	d11T	d05log2 C/T	d08log2 C/T	d11log2 C/T	d05_q_value	d08_q_value	d11_q_value	Transcription Factor Family
LOC115715656	2.30688	8.85273	4.92776	36.3029	7.35004	99.0011	-1.94	-2.88	-3.75	0.0308695	0.00193307	0.00182113	ARF family protein
LOC115705696	4.15773	17.2986	5.19307	29.8311	6.03801	54.2198	-2.06	-2.52	-3.17	0.00171717	0.00193307	0.00313694	ARF family protein
LOC115722548	1.56405	13.4458	3.01733	40.8831	1.99359	39.4732	-3.1	-3.76	-4.31	0.0029286	0.00193307	0.0300771	ARF family protein
LOC115704803	0.116844	1.18979	0.258127	5.53267	0.313945	6.35797	-3.35	-4.42	-4.34	0.0410518	0.00592457	0.00424634	B3 family protein
LOC115719376	0.356726	1.0073	0.429398	4.2116	0.438472	4.1388	-1.5	-3.29	-3.24	0.244235	0.0405584	0.0312516	B3 family protein
LOC115702757	37.5917	78.2908	48.8397	164.156	35.605	146.449	-1.06	-1.75	-2.04	0.069495	0.0135441	0.0288791	B3 family protein
LOC115723312	11.3303	7.97309	8.65917	5.24965	9.89553	0.639626	0.51	0.72	3.95	0.53851	0.488725	0.00782221	B3 family protein
LOC115706512	17.3659	21.9125	25.1147	7.62805	26.8078	6.33343	-0.34	1.72	2.08	0.673924	0.0198551	0.0149513	BES1 family protein
LOC115716101	11.3117	6.83832	18.5468	3.02557	6.69965	37.2345	0.73	2.62	-2.47	0.347933	0.00797504	0.0223901	BES1 family protein
LOC115701063	7.16051	1.29027	8.25918	4.46693	9.84302	43.5654	2.47	0.89	-2.15	0.051181	0.423431	0.0209759	BES1 family protein
LOC115706280	0.22941	3.00766	0.616027	10.8264	0.417368	11.0295	-3.71	-4.14	-4.72	0.145577	0.0100924	0.00182113	bHLH family protein
LOC115716684	7.17288	21.8911	6.38323	23.479	7.16446	127.276	-1.61	-1.88	-4.15	0.00989757	0.0186762	0.00182113	bHLH family protein
LOC115707321	0.462308	4.92683	1.17922	11.4366	0.571308	8.02693	-3.41	-3.28	-3.81	0.00171717	0.00696589	0.0126421	bHLH family protein
LOC115707772	51.5964	21.8457	18.366	67.0012	9.21863	82.6188	1.24	-1.87	-3.16	0.0599244	0.0240144	0.00182113	bHLH family protein
LOC115708157	1.44997	7.88835	1.57445	24.0071	1.2869	56.4136	-2.44	-3.93	-5.45	0.0141056	0.00193307	0.00182113	bHLH family protein
LOC115705536	2.68813	3.49037	3.40428	9.09432	4.00862	34.6135	-0.38	-1.42	-3.11	0.750949	0.121394	0.00182113	bHLH family protein
LOC115723468	2.22087	2.49313	1.96639	6.10637	2.32368	10.4772	-0.17	-1.63	-2.17	0.909577	0.102816	0.0396375	bHLH family protein
LOC115706084	4.71008	5.32283	14.5588	31.4076	6.65552	32.083	-0.18	-1.11	-2.27	0.901881	0.17905	0.00782221	bHLH family protein
LOC115712285	0.39545	8.04104	0.691029	30.1978	0.850553	35.6588	-4.35	-5.45	-5.39	0.00666351	0.00193307	0.00182113	bHLH family protein
LOC115697732	11.8505	4.25924	9.11746	1.22013	11.0285	1.29562	1.48	2.9	3.09	0.0183303	0.00906813	0.0300771	bHLH family protein
LOC115722157	5.62078	7.71891	9.99563	4.80761	9.86867	1.00048	-0.46	1.06	3.3	0.584625	0.253152	0.0154864	bHLH family protein
LOC115708777	5.76304	2.23017	1.02369	8.32624	2.38675	12.8261	1.37	-3.02	-2.43	0.192351	0.192723	0.0372771	bHLH family protein
LOC115709196	1.71028	0.956839	0.901689	5.37712	0.591487	7.429	0.84	-2.58	-3.65	0.613025	0.626123	0.0107228	bHLH family protein
LOC115709164	0.92467	4.72955	0.483481	10.0687	0.571646	7.11321	-2.35	-4.38	-3.64	0.0215085	0.00345797	0.00782221	bHLH family protein
LOC115713053	6.84538	10.3185	7.39779	29.058	7.68409	49.9196	-0.59	-1.97	-2.7	0.449871	0.00592457	0.00182113	bHLH family protein
LOC115709599	14.9604	18.5905	15.9864	41.9404	9.75642	61.781	-0.31	-1.39	-2.66	0.737057	0.114546	0.00182113	bHLH family protein
LOC115715712	0.322212	2.24285	1.52276	34.1748	1.78605	23.7006	-2.8	-4.49	-3.73	0.0702123	0.00193307	0.00182113	bHLH family protein
LOC115712737	0.195505	2.92718	0.452231	15.3218	0.493615	12.6447	-3.9	-5.08	-4.68	0.00666351	0.00193307	0.00182113	bHLH family protein
LOC115709795	4.15827	2.74853	3.74875	2.2773	3.21616	28.9365	0.6	0.72	-3.17	0.597543	0.633419	0.00313694	bZIP family protein
LOC115702933	3.5203	4.34408	5.73743	7.69597	2.5343	19.8548	-0.3	-0.42	-2.97	0.803802	0.760745	0.00782221	bZIP family protein
LOC115702924	3.12146	4.55372	5.28635	7.70599	2.56587	19.6731	-0.54	-0.54	-2.94	0.622854	0.684382	0.00313694	bZIP family protein
LOC115714126	3.78121	9.20334	5.6716	15.5895	5.71261	24.2113	-1.28	-1.46	-2.08	0.147116	0.119161	0.0280229	bZIP family protein
LOC115709367	20.1836	14.2794	17.1973	3.71386	43.0234	11.7193	0.5	2.21	1.88	0.560515	0.012713	0.0255663	bZIP family protein
LOC115720930	11.4248	1.29639	10.9787	0.576609	12.6659	1.25631	3.14	4.25	3.33	0.00171717	0.0142108	0.0200444	bZIP family protein
LOC115714262	19.2317	8.3148	10.8163	5.84473	21.835	4.84328	1.21	0.89	2.17	0.0578748	0.378678	0.00525189	bZIP family protein
LOC115713002	12.5893	52.2683	16.6076	42.2509	27.965	6.18748	-2.05	-1.35	2.18	0.00171717	0.066965	0.0214511	bZIP family protein
LOC115722411	2.31281	5.13684	2.90458	10.9039	3.85098	28.3548	-1.15	-1.91	-2.88	0.242289	0.0478348	0.0132295	C2H2 family protein
LOC115719357	27.4312	33.7209	46.698	11.2658	61.2277	8.27078	-0.3	2.05	2.89	0.709751	0.00345797	0.00182113	C2H2 family protein
LOC115706623	16.9511	8.27192	18.6221	3.97713	22.0123	2.01263	1.04	2.23	3.45	0.13429	0.0432991	0.00525189	C2H2 family protein
LOC115725595	16.0705	8.56654	14.9659	2.77729	20.1442	3.71194	0.91	2.43	2.44	0.191039	0.0142108	0.0195374	C2H2 family protein
LOC115710272	2.52867	8.07545	1.0942	11.5875	2.46527	21.4924	-1.68	-3.4	-3.12	0.0498251	0.00193307	0.00702961	C2H2 family protein
LOC115715671	8.60648	14.6308	11.9018	8.13891	19.5609	84.9619	-0.77	0.55	-2.12	0.289684	0.599043	0.0259298	C2H2 family protein
LOC115706965	3.28625	5.42521	3.75057	13.4955	2.53838	11.2576	-0.72	-1.85	-2.15	0.378611	0.0292212	0.0280229	C2H2 family protein
LOC115708154	21.7109	27.781	29.0552	18.9229	34.5319	7.82098	-0.36	0.62	2.14	0.651289	0.510902	0.0251954	C2H2 family protein
LOC115695772	32.5313	10.0575	32.8576	2.44648	30.2079	1.77764	1.69	3.75	4.09	0.00171717	0.00193307	0.00182113	C2H2 family protein
LOC115697544	42.8671	63.505	14.928	62.8184	2.37398	42.3521	-0.57	-2.07	-4.16	0.47759	0.0354709	0.00182113	C3H family protein
LOC115706493	3.19568	6.18101	5.65682	16.2749	5.30724	26.3436	-0.95	-1.52	-2.31	0.262613	0.0470537	0.00854478	C3H family protein
LOC115705593	4.10115	5.6577	5.79064	14.585	3.29696	13.9752	-0.46	-1.33	-2.08	0.623649	0.0983225	0.0300771	C3H family protein
LOC115722280	6.02358	2.70872	3.51028	1.12661	4.48544	0.789328	1.15	1.64	2.51	0.0680648	0.0781155	0.0163804	C3H family protein
LOC115707132	1.51562	3.42832	2.3421	5.799	1.49722	13.5851	-1.18	-1.31	-3.18	0.335074	0.316772	0.0277114	C3H family protein
LOC115711689	14.5027	8.67611	16.0927	2.7903	8.47521	1.00401	0.74	2.53	3.08	0.338528	0.0392333	0.0312516	C3H family protein
LOC115701443	22.7006	11.6953	27.26	7.28834	38.2424	7.76676	0.96	1.9	2.3	0.151519	0.0198551	0.00620899	C3H family protein
LOC115710315	0.108197	0.27748	0.106032	1.41214	0.112635	1.58797	-1.36	-3.74	-3.82	1	0.160382	0.0327757	C3H family protein
LOC115711146	53.7461	59.551	72.2397	23.1643	75.8224	15.8728	-0.15	1.64	2.26	0.86565	0.0204661	0.0121162	CO-like family protein
LOC115721093	696.674	355.704	695.906	99.2636	974.347	114.272	0.97	2.81	3.09	0.149269	0.00193307	0.0292507	CO-like family protein
LOC115714735	2.80459	17.4652	3.3745	52.6489	5.5018	37.2859	-2.64	-3.96	-2.76	0.00171717	0.00193307	0.0149513	CO-like family protein
LOC115714849	2.31264	9.42982	5.11131	40.5237	2.68068	15.0065	-2.03	-2.99	-2.48	0.0199228	0.00193307	0.0304531	CO-like family protein
LOC115699356	2.80456	0.611042	2.53987	0.528167	3.59288	0.497238	2.2	2.27	2.85	0.106344	0.139203	0.0324479	CPP family protein
LOC115707174	46.3246	14.2382	39.8572	7.21693	42.6031	9.0109	1.7	2.47	2.24	0.00171717	0.00193307	0.020474	DBB family protein
LOC115706153	32.7902	22.9512	57.1502	5.91887	77.1364	20.1133	0.51	3.27	1.94	0.433677	0.00193307	0.0342331	DBB family protein
LOC115713651	2.84546	9.47315	4.92603	11.2794	5.85275	47.2765	-1.74	-1.2	-3.01	0.00750132	0.120549	0.00525189	DBB family protein
LOC115715124	1.47076	11.2726	4.66945	21.2881	4.64188	19.6058	-2.94	-2.19	-2.08	0.00588946	0.00193307	0.0107228	Dof family protein
LOC115725714	1.67066	2.85032	5.53506	25.8377	3.66963	62.9169	-0.77	-2.22	-4.1	0.560515	0.00797504	0.00182113	E2F/DP family protein
LOC115711696	9.58762	2.05286	10.7119	1.23603	7.67163	1.71012	2.22	3.12	2.17	0.0154081	0.0150201	0.0349706	E2F/DP family protein
LOC115717279	0.73529	2.2569	1.51225	8.01768	0.995618	14.0375	-1.62	-2.41	-3.82	0.33863	0.101205	0.0132295	ERF family protein
LOC115716798	2.9836	4.91852	7.26907	23.6148	3.26568	32.7031	-0.72	-1.7	-3.32	0.58201	0.0495264	0.00313694	ERF family protein
LOC115722344	5.45589	19.4448	10.6161	89.3978	11.2793	74.1753	-1.83	-3.07	-2.72	0.00830243	0.00193307	0.0159141	ERF family protein
LOC115707412	1.18355	6.99212	2.04988	31.0315	3.5449	21.555	-2.56	-3.92	-2.6	0.038467	0.00193307	0.0126421	ERF family protein
LOC115698667	54.1527	15.7242	57.8198	2.75462	61.6989	12.5211	1.78	4.39	2.3	0.00171717	0.00193307	0.0349706	ERF family protein
LOC115725171	38.2502	1.65623	33.2981	2.89158	33.7101	2.58176	4.53	3.53	3.71	0.00171717	0.00193307	0.00182113	ERF family protein
LOC115714995	10.3657	23.2819	13.0249	38.3533	21.8146	63.9273	-1.17	-1.56	-1.55	0.0472612	0.0257232	0.0425842	ERF family protein
LOC115705838	7.64081	17.5632	11.9149	25.9971	12.7121	54.2121	-1.2	-1.13	-2.09	0.0575774	0.169948	0.0154864	ERF family protein
LOC115707920	22.3871	37.8212	16.5678	70.9965	20.9512	119.965	-0.76	-2.1	-2.52	0.244235	0.00345797	0.00182113	ERF family protein
LOC115701322	6.47749	26.334	12.8046	27.1775	12.2216	56.1824	-2.02	-1.09	-2.2	0.00171717	0.176678	0.00424634	ERF family protein
LOC115717432	1.90546	4.30241	1.40005	8.61049	0.927963	10.8494	-1.18	-2.62	-3.55	0.237628	0.0240144	0.020474	ERF family protein
LOC115723477	19.9101	23.9801	19.123	23.0302	27.4699	96.5738	-0.27	-0.27	-1.81	0.755498	0.857918	0.0382751	ERF family protein
LOC115697885	33.5479	39.2335	19.7434	29.8041	18.7859	77.362	-0.23	-0.59	-2.04	0.797746	0.566458	0.0297358	ERF family protein
LOC115712910	1.15722	3.80599	1.62224	5.59496	1.63214	10.5152	-1.72	-1.79	-2.69	0.156985	0.186705	0.0335654	ERF family protein
LOC115697135	0.218515	1.93229	1.58676	3.5272	0.710034	8.52305	-3.14	-1.15	-3.59	0.0724101	0.42663	0.0154864	ERF family protein
LOC115697531	4.09008	10.3271	5.63087	15.4333	5.72226	24.3136	-1.34	-1.45	-2.09	0.0276944	0.0424685	0.00854478	ERF family protein
LOC115713475	1.96107	5.01041	2.10278	13.7756	2.33187	17.4343	-1.35	-2.71	-2.9	0.0782071	0.00193307	0.00182113	ERF family protein
LOC115708678	8.50522	21.9723	14.8422	50.0323	11.5298	42.9846	-1.37	-1.75	-1.9	0.0539284	0.0186762	0.0338588	FAR1 family protein
LOC115723485	0.339323	0.430261	0.446664	1.90636	0.55915	6.56007	-0.34	-2.09	-3.55	1	0.192506	0.020474	FAR1 family protein
LOC115706825	6.0021	19.4001	11.8768	77.715	10.0403	57.381	-1.69	-2.71	-2.51	0.0141056	0.00193307	0.00702961	FAR1 family protein
LOC115717013	0.210292	14.069	3.87509	14.6655	2.16869	12.5504	-6.06	-1.92	-2.53	0.011339	0.0309154	0.0400988	FAR1 family protein
LOC115710100	0.324069	83.0487	0.701314	117.13	2.00193	70.2738	-8	-7.38	-5.13	0.0120705	0.00193307	0.00182113	FAR1 family protein
LOC115710105	4.27978	26.1536	6.10092	114.39	3.27968	151.874	-2.61	-4.23	-5.53	0.00750132	0.00193307	0.00182113	FAR1 family protein
LOC115697714	0.569559	5.64369	1.17408	16.0844	1.44178	20.9088	-3.31	-3.78	-3.86	0.00397744	0.0156481	0.00182113	FAR1 family protein
LOC115702596	16.7133	56.6704	19.8627	102.177	6.21584	37.9914	-1.76	-2.36	-2.61	0.0029286	0.00193307	0.0107228	FAR1 family protein
LOC115697482	31.1323	45.4285	30.5892	39.7094	29.6709	6.30669	-0.55	-0.38	2.23	0.415198	0.758289	0.0144376	FAR1 family protein
LOC115699651	55.2089	15.5914	43.2288	8.57149	59.0032	10.0733	1.82	2.33	2.55	0.00171717	0.00193307	0.00182113	G2-like family protein
LOC115695941	0.347819	5.29076	0.593638	31.8109	0.661495	9.27295	-3.93	-5.74	-3.81	0.014744	0.00193307	0.0107228	G2-like family protein
LOC115713791	8.52776	1.01777	3.42632	0.439156	4.33088	0.434433	3.07	2.96	3.32	0.0029286	0.0567175	0.0219166	G2-like family protein
LOC115724850	1.01557	2.50047	0.852847	9.76599	0.854305	12.3136	-1.3	-3.52	-3.85	0.425231	0.0262766	0.00525189	G2-like family protein
LOC115717105	1.62919	19.7788	5.03765	6.09004	2.66128	27.1597	-3.6	-0.27	-3.35	0.00171717	0.879293	0.00702961	G2-like family protein
LOC115705753	5.71519	9.16587	7.97328	58.9161	8.90295	101.33	-0.68	-2.89	-3.51	0.43528	0.00193307	0.00182113	GATA family protein
LOC115707967	1.04728	1.7629	1.63266	3.62188	1.36876	10.7505	-0.75	-1.15	-2.97	0.558043	0.406091	0.00854478	GATA family protein
LOC115725670	10.1944	14.5657	14.0873	37.7924	11.5114	49.2243	-0.51	-1.42	-2.1	0.552517	0.0589869	0.0239647	GATA family protein
LOC115721042	36.1299	13.9589	27.1145	7.10398	29.7448	3.44895	1.37	1.93	3.11	0.0282583	0.0296869	0.0365356	GATA family protein
LOC115709932	81.91	43.6874	60.122	21.168	99.1261	16.9931	0.91	1.51	2.54	0.126496	0.0438226	0.00182113	GATA family protein
LOC115699438	8.86718	10.1679	7.31499	9.63725	6.90638	43.739	-0.2	-0.4	-2.66	0.837635	0.752252	0.00313694	GeBP family protein
LOC115700337	6.84822	18.937	10.3462	30.5497	9.6104	36.5028	-1.47	-1.56	-1.93	0.0160393	0.0383124	0.0327757	GeBP family protein
LOC115725008	69.4393	43.0166	50.9161	22.7264	62.095	14.8188	0.69	1.16	2.07	0.276934	0.162254	0.0121162	GeBP family protein
LOC115711988	4.49565	23.6111	7.21348	87.2172	5.9869	77.0338	-2.39	-3.6	-3.69	0.00171717	0.00193307	0.00182113	GeBP family protein
LOC115721776	49.2457	20.7427	24.5848	5.15122	42.0091	3.18001	1.25	2.25	3.72	0.0355801	0.0117132	0.00182113	GeBP family protein
LOC115724710	2.81239	3.85521	3.30886	8.00155	2.10033	26.265	-0.46	-1.27	-3.64	0.683191	0.187989	0.00182113	GRAS family protein
LOC115722538	19.6456	33.0665	33.5949	74.25	39.7497	256.664	-0.75	-1.14	-2.69	0.251767	0.129185	0.0154864	GRAS family protein
LOC115707313	5.67336	12.6523	9.0664	20.3358	8.23179	28.9439	-1.16	-1.17	-1.81	0.0873345	0.11383	0.0251954	GRAS family protein
LOC115716790	52.3736	67.1429	62.2273	30.797	91.3544	20.5248	-0.36	1.01	2.15	0.62148	0.211009	0.00424634	GRAS family protein
LOC115706575	9.42321	6.48037	10.6448	5.33447	11.1858	2.11941	0.54	1	2.4	0.543998	0.343694	0.0327757	GRAS family protein
LOC115704837	18.2481	2.17781	6.97818	0.192357	4.61016	0.446721	3.07	5.18	3.37	0.0029286	0.117123	0.0214511	GRF family protein
LOC115722614	1.85976	1.22521	2.1699	1.20358	5.25777	92.1873	0.6	0.85	-4.13	0.650207	0.610911	0.00424634	HB-other family protein
LOC115697551	20.632	40.0534	20.7307	45.1213	16.7359	172.837	-0.96	-1.12	-3.37	0.11416	0.184566	0.00182113	HB-other family protein
LOC115714498	1.83666	0.693939	2.36669	0.392741	5.11368	0.606401	1.4	2.59	3.08	0.27277	0.0613702	0.0255663	HB-other family protein
LOC115719682	8.14069	29.7022	11.9845	53.4572	18.8357	68.0702	-1.87	-2.16	-1.85	0.00397744	0.00193307	0.0489772	HB-other family protein
LOC115706422	8.30839	16.5869	13.5079	27.8211	16.3785	59.36	-1	-1.04	-1.86	0.133954	0.194603	0.031593	HB-other family protein
LOC115695792	1.92617	2.6444	2.57349	1.62836	1.78225	12.951	-0.46	0.66	-2.86	0.756703	0.745179	0.00702961	HB-PHD family protein
LOC115697567	75.5559	85.5209	116.006	28.239	140.373	21.2142	-0.18	2.04	2.73	0.832737	0.00193307	0.00620899	HB-PHD family protein
LOC115720789	44.1355	7.85299	44.1811	0.915762	96.6736	18.1966	2.49	5.59	2.41	0.00171717	0.0329222	0.0324479	HB-PHD family protein
LOC115709020	94.076	59.6647	51.8833	36.2075	80.742	14.1317	0.66	0.52	2.51	0.335147	0.610473	0.00182113	HD-ZIP family protein
LOC115697504	7.89656	15.2747	10.3309	38.1324	8.26688	46.8554	-0.95	-1.88	-2.5	0.164071	0.00592457	0.00424634	HD-ZIP family protein
LOC115719045	3.09834	10.1154	5.39447	27.3492	3.21614	24.9972	-1.71	-2.34	-2.96	0.0229956	0.00906813	0.00182113	HD-ZIP family protein
LOC115699415	18.1548	29.3895	18.637	26.0044	11.3536	49.5537	-0.69	-0.48	-2.13	0.312462	0.678486	0.0272599	HD-ZIP family protein
LOC115711523	34.5251	45.0489	40.8217	23.3587	42.2997	9.26058	-0.38	0.81	2.19	0.613025	0.387199	0.0459417	HSF family protein
LOC115710345	7.18878	12.0965	13.1544	19.0588	12.6914	41.994	-0.75	-0.53	-1.73	0.315834	0.635406	0.0463184	LBD family protein
LOC115725323	18.8071	12.6086	30.8842	8.24895	35.3782	3.32167	0.58	1.9	3.41	0.414037	0.00345797	0.00182113	M-type_MADS family protein
LOC115707419	2.76476	5.90969	3.99189	9.94637	3.29665	25.0782	-1.1	-1.32	-2.93	0.166248	0.1603	0.00182113	M-type_MADS family protein
LOC115695850	20.9271	25.1707	29.0048	16.9418	39.0344	136.485	-0.27	0.78	-1.81	0.746445	0.338278	0.0259298	M-type_MADS family protein
LOC115704498	4.44256	2.6396	2.78025	1.46328	4.00811	0.4224	0.75	0.93	3.25	0.443717	0.569501	0.0223901	M-type_MADS family protein
LOC115697006	7.0717	3.28998	5.62429	1.63486	5.51156	0.778309	1.1	1.78	2.82	0.262693	0.130246	0.0466935	M-type_MADS family protein
LOC115697094	1.21378	2.18298	1.30367	6.30355	1.28428	12.7104	-0.85	-2.27	-3.31	0.493913	0.0621913	0.00424634	MIKC_MADS family protein
LOC115716443	15.5641	8.79148	11.0613	4.35157	15.7772	4.4081	0.82	1.35	1.84	0.151987	0.0559782	0.0308243	MIKC_MADS family protein
LOC115711127	39.3621	49.0354	40.9211	83.4088	22.7865	329.585	-0.32	-1.03	-3.85	0.684823	0.161276	0.00182113	MYB family protein
LOC115716284	5.01698	7.0612	8.9135	6.15332	6.08925	20.6646	-0.49	0.53	-1.76	0.610409	0.689446	0.0324479	MYB family protein
LOC115707097	5.74018	57.978	10.8337	204.314	20.1345	133.45	-3.34	-4.24	-2.73	0.00171717	0.00193307	0.0099828	MYB family protein
LOC115712861	3.37255	13.8909	2.92182	12.1941	3.38212	15.3899	-2.04	-2.06	-2.19	0.0141056	0.0888731	0.0389165	MYB family protein
LOC115701280	3.28925	10.1189	4.52585	32.1872	6.28431	60.8097	-1.62	-2.83	-3.27	0.0782071	0.00345797	0.00182113	MYB family protein
LOC115721787	0.0206204	4.76485	0.0688398	48.2241	0.0930293	43.5164	-7.85	-9.45	-8.87	0.327963	0.129491	0.0455634	MYB_related family protein
LOC115705224	1.99007	3.02692	0.781361	4.48393	1.23475	59.1974	-0.61	-2.52	-5.58	0.588116	0.0314364	0.00182113	MYB_related family protein
LOC115705243	0.778456	11.793	3.53732	47.5778	1.1633	42.4203	-3.92	-3.75	-5.19	0.00171717	0.00193307	0.00182113	MYB_related family protein
LOC115720015	0.672071	3.64546	0.625569	9.90369	0.379313	5.6077	-2.44	-3.98	-3.89	0.0141056	0.00193307	0.00928258	MYB_related family protein
LOC115720696	0.117944	0.660122	0.217094	5.44079	0.299905	4.0935	-2.48	-4.65	-3.77	0.11416	0.00592457	0.0132295	MYB_related family protein
LOC115700747	1.5803	10.0904	1.26104	17.186	1.45648	16.3231	-2.67	-3.77	-3.49	0.00171717	0.00797504	0.00182113	MYB_related family protein
LOC115719542	2.77296	12.7174	6.09751	44.2575	2.84999	31.8576	-2.2	-2.86	-3.48	0.00171717	0.00193307	0.00182113	MYB_related family protein
LOC115708084	8.25462	12.2361	7.89152	20.7469	6.77856	70.1798	-0.57	-1.39	-3.37	0.532358	0.121394	0.00182113	MYB_related family protein
LOC115720673	4.91481	10.3765	3.50442	18.2351	3.73741	27.217	-1.08	-2.38	-2.86	0.159298	0.00477771	0.00182113	MYB_related family protein
LOC115724908	1.96929	17.6339	4.80574	46.4688	4.76225	27.1795	-3.16	-3.27	-2.51	0.0029286	0.00193307	0.0255663	MYB_related family protein
LOC115706838	3.39145	6.86714	3.51102	15.5944	3.39784	19.2894	-1.02	-2.15	-2.51	0.150944	0.0117132	0.00424634	MYB_related family protein
LOC115707633	0.493615	1.44095	0.716443	4.44448	0.874691	4.834	-1.55	-2.63	-2.47	0.203001	0.0218124	0.022802	MYB_related family protein
LOC115713616	48.2408	32.8584	33.4431	21.0011	28.7092	151.668	0.55	0.67	-2.4	0.425234	0.466888	0.00313694	MYB_related family protein
LOC115705049	16.5788	36.1375	29.9517	61.8073	37.3741	133.516	-1.12	-1.05	-1.84	0.0486938	0.15951	0.0251954	MYB_related family protein
LOC115697503	34.3535	65.9357	38.3297	86.3408	33.3226	117.477	-0.94	-1.17	-1.82	0.101135	0.144827	0.0356937	MYB_related family protein
LOC115699393	4.42323	23.4031	8.17598	25.4062	7.33752	30.5311	-2.4	-1.64	-2.06	0.00171717	0.0280501	0.0244486	MYB_related family protein
LOC115725300	11.514	4.4986	8.52244	1.37702	10.672	2.31201	1.36	2.63	2.21	0.0522269	0.034951	0.0304531	MYB_related family protein
LOC115711509	8.95834	0.221272	4.60908	0.174761	6.73287	0.186044	5.34	4.72	5.18	0.00397744	0.00696589	0.00182113	MYB_related family protein
LOC115700654	2.23244	7.39372	3.08453	14.4939	3.65679	13.2629	-1.73	-2.23	-1.86	0.0322698	0.00345797	0.0300771	MYB_related family protein
LOC115724832	0.988541	4.00743	2.09143	4.87286	1.68944	11.4719	-2.02	-1.22	-2.76	0.174509	0.370847	0.0099828	MYB_related family protein
LOC115697720	22.5228	3.43311	16.0714	0.502565	17.9124	2.35392	2.71	5	2.93	0.00171717	0.00193307	0.0425842	MYB_related family protein
LOC115714623	5.88057	0.407365	2.47855	0.343283	3.10068	0.254442	3.85	2.85	3.61	0.00171717	0.0592801	0.0138587	MYB_related family protein
LOC115711939	5.05944	25.0425	7.88995	18.8521	11.9958	92.4666	-2.31	-1.26	-2.95	0.00171717	0.144602	0.00182113	MYB_related family protein
LOC115701091	0.179944	0.946661	0.691123	1.72925	0.521061	8.52673	-2.4	-1.32	-4.03	0.337368	0.45557	0.00782221	MYB_related family protein
LOC115699172	68.8716	30.9021	62.4509	16.0433	66.613	16.0997	1.16	1.96	2.05	0.0442612	0.00193307	0.0149513	MYB_related family protein
LOC115711509	5.59221	0.109286	3.3932	0.0580461	3.23461	0.147091	5.68	5.87	4.46	0.0141056	0.215235	0.043525	MYB_related family protein
LOC115697373	6.21735	1.90787	4.94944	1.72902	6.0467	0.736137	1.7	1.52	3.04	0.0677165	0.169823	0.0396375	MYB_related family protein
LOC115706266	1.84045	3.40249	5.06277	19.1391	0.905365	44.6888	-0.89	-1.92	-5.63	0.494876	0.0500506	0.00182113	NAC family protein
LOC115705565	0.198414	2.85592	0.672501	12.0428	0.836505	7.16817	-3.85	-4.16	-3.1	0.0245935	0.0117132	0.0308243	NAC family protein
LOC115706318	13.2193	61.9843	32.6457	86.1122	11.2609	94.9102	-2.23	-1.4	-3.08	0.00171717	0.103298	0.00182113	NAC family protein
LOC115712323	4.05078	9.00602	4.61569	15.7063	4.19424	18.2246	-1.15	-1.77	-2.12	0.0996731	0.025158	0.0107228	NAC family protein
LOC115706004	14.8379	17.9239	16.9421	23.6671	14.9396	47.0478	-0.27	-0.48	-1.65	0.746465	0.627883	0.0495854	NAC family protein
LOC115700520	15.1051	16.4114	21.1491	13.3315	29.7186	6.88734	-0.12	0.67	2.11	0.903391	0.459926	0.0149513	NAC family protein
LOC115721095	72.9098	80.3395	89.24	51.2162	61.8551	6.75199	-0.14	0.8	3.2	0.888131	0.409909	0.00525189	NAC family protein
LOC115719409	13.6614	25.9044	18.7722	43.3248	18.3469	68.9018	-0.92	-1.21	-1.91	0.130897	0.113107	0.0149513	NAC family protein
LOC115709902	87.5863	242.024	143.604	99.5926	255.152	33.0774	-1.47	0.53	2.95	0.00750132	0.634642	0.00182113	NAC family protein
LOC115725564	2.91875	10.502	2.68309	8.75505	1.64984	13.3317	-1.85	-1.71	-3.01	0.0029286	0.0525307	0.00182113	NAC family protein
LOC115704207	0.774808	4.38905	1.07367	16.0197	1.65235	25.0751	-2.5	-3.9	-3.92	0.00989757	0.00193307	0.00182113	NAC family protein
LOC115704090	0.441011	1.63898	1.10616	4.99966	1.02705	7.60686	-1.89	-2.18	-2.89	0.120711	0.0204661	0.00620899	NAC family protein
LOC115711057	5.39554	7.32081	6.65854	13.982	3.36358	20.121	-0.44	-1.07	-2.58	0.681964	0.221322	0.0255663	NAC family protein
LOC115698787	4.08872	15.0214	3.99892	63.3233	2.63815	42.3715	-1.88	-3.99	-4.01	0.0134458	0.00193307	0.00182113	NAC family protein
LOC115723414	2.3775	0.751393	1.3386	0.26042	2.32268	15.9723	1.66	2.36	-2.78	0.27563	0.124985	0.0132295	NAC family protein
LOC115724524	0.712733	1.31176	0.617507	5.54157	0.552985	6.37218	-0.88	-3.17	-3.53	0.587344	0.0478348	0.0169328	NAC family protein
LOC115713183	100.986	24.6557	105.922	0.713226	86.5631	8.20516	2.03	7.21	3.4	0.00171717	0.00193307	0.00182113	NAC family protein
LOC115698241	0.021375	0.945679	0.591351	8.66951	0.66824	38.6049	-5.47	-3.87	-5.85	0.541081	0.0179164	0.0308243	NAC family protein
LOC115698508	0.366263	0.464356	1.16225	2.5023	1.40007	7.12495	-0.34	-1.11	-2.35	1	0.432344	0.0324479	NAC family protein
LOC115723219	0.44565	29.6838	0.621322	229.144	3.30453	67.929	-6.06	-8.53	-4.36	0.0522269	0.00193307	0.00424634	NAC family protein
LOC115705461	4.7255	14.2761	9.05127	18.1358	7.4502	64.4788	-1.6	-1	-3.11	0.0215085	0.245197	0.00182113	NAC family protein
LOC115711545	0.225053	0.79961	0.471624	4.18433	0.431534	7.45579	-1.83	-3.15	-4.11	0.257367	0.0567175	0.00620899	NF-YA family protein
LOC115707105	4.89805	17.1386	9.59538	34.2784	9.09604	59.8063	-1.81	-1.84	-2.72	0.00171717	0.00592457	0.00182113	NF-YA family protein
LOC115719612	8.09704	16.9778	17.0444	66.3379	17.0298	99.392	-1.07	-1.96	-2.55	0.101243	0.00477771	0.0126421	NF-YA family protein
LOC115709937	382.201	244.491	467.675	108.595	588.003	128.936	0.64	2.11	2.19	0.35933	0.0108796	0.0154864	NF-YA family protein
LOC115697490	16.1729	5.54193	9.61941	2.66269	17.874	4.6696	1.55	1.85	1.94	0.00830243	0.0329222	0.0223901	NF-YB family protein
LOC115706370	102.821	31.6945	100.168	6.91095	121.569	28.9535	1.7	3.86	2.07	0.00171717	0.00193307	0.0209759	NF-YB family protein
LOC115709743	6.00472	1.56994	5.1887	0.896364	5.47713	0.6359	1.94	2.53	3.11	0.0322698	0.0405584	0.0284052	NF-YB family protein
LOC115723032	4.34382	0.436145	3.28445	0.313871	3.30116	0.476022	3.32	3.39	2.79	0.0326687	0.0318932	0.0442792	NF-YC family protein
LOC115725002	24.4651	52.6733	32.2207	9.03874	30.5221	4.65825	-1.11	1.83	2.71	0.0996731	0.0198551	0.00313694	NF-YC family protein
LOC115708651	0.441812	4.02667	0.883408	20.8035	1.11678	11.5161	-3.19	-4.56	-3.37	0.0518915	0.0108796	0.0235979	NF-YC family protein
LOC115704094	0.938287	5.48379	3.3029	19.2391	1.57909	13.6996	-2.55	-2.54	-3.12	0.0339046	0.00696589	0.0259298	NF-YC family protein
LOC115723060	3.84194	2.65038	9.63244	3.50456	5.03891	0.640902	0.54	1.46	2.97	0.584497	0.101205	0.0442792	SBP family protein
LOC115701340	6.6705	19.8361	10.1093	36.8577	6.20996	23.9539	-1.57	-1.87	-1.95	0.0166534	0.0171173	0.0297358	SRS family protein
LOC115707450	31.7481	10.4071	52.2569	4.63429	39.9681	7.45087	1.61	3.5	2.42	0.00830243	0.00193307	0.00525189	STAT family protein
LOC115706929	66.5149	41.225	57.4621	29.9954	63.8713	15.4454	0.69	0.94	2.05	0.266311	0.260997	0.0121162	STAT family protein
LOC115698262	1.24462	2.95557	0.80271	25.2828	1.54578	24.2249	-1.25	-4.98	-3.97	0.333251	0.00797504	0.0154864	STAT family protein
LOC115717114	6.37097	13.6244	7.5426	45.978	14.5848	49.1157	-1.1	-2.61	-1.75	0.149179	0.00193307	0.023134	STAT family protein
LOC115709719	4.49613	33.1251	8.87868	100.091	11.3752	116.506	-2.88	-3.49	-3.36	0.00171717	0.00193307	0.00182113	STAT family protein
LOC115701243	0.737591	1.40311	0.698095	2.61224	0.487765	3.39903	-0.93	-1.9	-2.8	0.517751	0.0973362	0.0479174	TALE family protein
LOC115716237	26.304	40.4916	35.453	107.999	31.6449	179.624	-0.62	-1.61	-2.5	0.343518	0.0204661	0.0185213	TCP family protein
LOC115699632	9.01152	17.3331	10.6164	31.1391	5.35339	25.7527	-0.94	-1.55	-2.27	0.162179	0.0400071	0.00702961	TCP family protein
LOC115700762	6.77923	12.1653	11.8973	28.5053	5.63163	19.2903	-0.84	-1.26	-1.78	0.273744	0.137136	0.047105	TCP family protein
LOC115707182	34.8726	42.4642	51.0891	25.7435	59.5566	12.3714	-0.28	0.99	2.27	0.719447	0.188151	0.00424634	Trihelix family protein
LOC115700626	0.916604	2.78459	1.78715	5.90659	2.01736	16.2131	-1.6	-1.72	-3.01	0.205947	0.0747893	0.0107228	Trihelix family protein
LOC115699318	11.2366	3.15888	11.3145	0.375091	16.5312	1.26494	1.83	4.91	3.71	0.040167	0.0701682	0.00702961	Trihelix family protein
LOC115700841	15.5662	3.83944	19.2413	1.24032	19.1988	6.13602	2.02	3.96	1.65	0.00171717	0.00193307	0.0493084	Trihelix family protein
LOC115697114	0.220695	1.98758	0.736922	12.4747	0.357878	21.0077	-3.17	-4.08	-5.88	0.051181	0.0135441	0.0463184	WRKY family protein
LOC115701153	1.53533	1.66413	0.573248	5.9952	0.381146	13.4624	-0.12	-3.39	-5.14	0.947316	0.0296869	0.0361159	WRKY family protein
LOC115707511	0.888741	12.0703	0.657241	86.0806	2.63427	76.0254	-3.76	-7.03	-4.85	0.0154081	0.00193307	0.00182113	WRKY family protein
LOC115697734	0.866259	3.51302	0.805281	26.1221	1.05481	27.1678	-2.02	-5.02	-4.69	0.11151	0.00193307	0.00182113	WRKY family protein
LOC115707429	1.03441	1.54259	2.16419	10.872	0.748274	11.0155	-0.58	-2.33	-3.88	0.753726	0.0564427	0.00782221	WRKY family protein
LOC115707725	4.54482	13.7271	6.08461	45.308	5.44671	60.1627	-1.59	-2.9	-3.47	0.011339	0.00193307	0.00182113	WRKY family protein
LOC115707546	0.871911	2.83181	1.91095	11.308	1.12648	11.6861	-1.7	-2.56	-3.37	0.180202	0.0333827	0.0277114	WRKY family protein
LOC115709433	2.06108	2.51895	2.11424	7.57677	1.7269	17.5097	-0.29	-1.84	-3.34	0.8375	0.0587292	0.00702961	WRKY family protein
LOC115719321	28.6608	52.4507	19.4864	97.159	16.619	127.862	-0.87	-2.32	-2.94	0.145875	0.00193307	0.00182113	WRKY family protein
LOC115700154	6.57969	8.53992	10.6237	15.5937	7.27039	45.9335	-0.38	-0.55	-2.66	0.724756	0.644413	0.00854478	WRKY family protein
LOC115707926	6.9692	24.1958	11.2414	83.9625	11.685	69.2948	-1.8	-2.9	-2.57	0.00914056	0.00193307	0.0099828	WRKY family protein
LOC115718987	11.8764	33.6257	18.6525	91.6492	15.8373	93.5251	-1.5	-2.3	-2.56	0.00750132	0.00193307	0.0175473	WRKY family protein
LOC115715968	0	0.491302	0.0124513	2.64152	0	3.38163		-7.73		0.00171717	0.535346	0.00182113	WRKY family protein
LOC115705548	21.8949	27.3456	28.6319	19.3041	35.6068	5.00993	-0.32	0.57	2.83	0.684481	0.551673	0.00313694	WRKY family protein
LOC115695607	0.722229	0.020497	0.10664	0.694245	0.386182	3.40546	5.14	-2.7	-3.14	0.2987	0.208127	0.0346037	WRKY family protein
LOC115710176	1.76324	5.43917	5.30574	33.6767	2.64758	17.733	-1.63	-2.67	-2.74	0.103598	0.00193307	0.0185213	WRKY family protein
LOC115697713	0.611206	7.21606	1.30219	22.5591	1.19047	19.4772	-3.56	-4.11	-4.03	0.00397744	0.00193307	0.00182113	WRKY family protein
LOC115696784	0.373134	3.45736	0.391952	20.5451	1.10639	17.8529	-3.21	-5.71	-4.01	0.0483632	0.0240144	0.00182113	WRKY family protein
LOC115697992	23.9504	13.9862	28.644	10.1654	19.5509	3.03588	0.78	1.49	2.69	0.286395	0.0798115	0.0163804	WRKY family protein
LOC115710024	1.48817	2.47357	1.30962	3.88203	1.15592	10.4159	-0.73	-1.57	-3.17	0.557096	0.217956	0.00182113	WRKY family protein
LOC115700527	0.613768	3.50677	1.23867	11.5475	1.35405	20.3452	-2.51	-3.22	-3.91	0.0446509	0.00345797	0.00182113	WRKY family protein
LOC115697792	11.119	1.88489	6.01354	1.12775	9.00471	0.443383	2.56	2.41	4.34	0.00397744	0.026869	0.00182113	WRKY family protein
LOC115725639	5.87741	2.48293	6.16221	1.50183	7.34198	1.6272	1.24	2.04	2.17	0.0687215	0.0409474	0.0190996	WRKY family protein
LOC115717273	0.813751	2.36186	1.31662	10.4834	1.28743	18.4022	-1.54	-2.99	-3.84	0.219111	0.00797504	0.00928258	YABBY family protein
LOC115725056	18.2034	26.9752	25.5651	36.382	18.5663	59.7195	-0.57	-0.51	-1.69	0.427575	0.622938	0.031593	YABBY family protein
LOC115706619	27.4684	68.3737	29.5134	59.7591	25.9806	82.0118	-1.32	-1.02	-1.66	0.0141056	0.17123	0.0495854	YABBY family protein
LOC115697913	10.7379	16.1357	15.3215	50.2807	18.7031	79.8554	-0.59	-1.71	-2.09	0.417068	0.00906813	0.023134	YABBY family protein
LOC115722823	8.91195	12.6297	6.60999	22.682	5.36753	75.1174	-0.5	-1.78	-3.81	0.532915	0.0275026	0.00182113	YABBY family protein
LOC115721370	0.567341	0.992947	0.525449	1.34424	0.348583	3.63952	-0.81	-1.36	-3.38	0.574321	0.459926	0.0214511	YABBY family protein
LOC115697745	43.1982	46.8115	41.2664	52.4099	36.2203	361.428	-0.12	-0.34	-3.32	0.906354	0.791976	0.00782221	YABBY family protein
LOC115707923	28.1596	63.9172	35.6465	109.919	35.4876	7.38767	-1.18	-1.62	2.26	0.040167	0.0383124	0.00854478	YABBY family protein
LOC115719707	10.9248	15.5091	16.5659	21.4632	9.43931	71.8331	-0.51	-0.37	-2.93	0.513796	0.746016	0.00182113	YABBY family protein
LOC115697460	9.51674	19.9487	10.9296	37.4733	6.96732	57.9393	-1.07	-1.78	-3.06	0.0839989	0.00592457	0.00182113	YABBY family protein
