## Supplementary material for "Transcriptome Response of Cannabis (*Cannabis sativa* L.) to the Pathogenic fungus *Golovinomyces ambrosiae*": Table S7

### Sheet: PM Related
Table S7. Differentially expressed transcripts that are orthologous to genes related to resistance against powdery mildew and bud rot. The ids starting with ‘LOC11…’ represent the gene ids corresponding to the original IDs in the reference genome (12). Their corresponding gene sequences can be obtained from- https://ftp.ncbi.nlm.nih.gov/genomes/all/annotation_releases/3483/100/GCF_900626175.1_cs1…
loc	d05C	d05T	d08C	d08T	d11C	d11T	d05log2 C/T	d08log2 C/T	d11log2 C/T	d05_q_value	d08_q_value	d11_q_value	Function
LOC115704207_CERK1	0.774808	4.38905	1.07367	16.0197	1.65235	25.0751	-2.5	-3.9	-3.92	0.00989757	0.00193307	0.00182113	sp|A8R7E6|CERK1_ARATH Chitin elicitor receptor kinase 1 OS=Arabidopsis thaliana OX=3702 GN=CERK1 PE=1 SV=1
LOC115719169_CERK1	1.31105	1.47566	2.26572	12.5425	2.0719	25.6186	-0.17	-2.47	-3.63	0.911315	0.0150201	0.00182113	sp|A8R7E6|CERK1_ARATH Chitin elicitor receptor kinase 1 OS=Arabidopsis thaliana OX=3702 GN=CERK1 PE=1 SV=1
LOC115725564_CERK1	2.91875	10.502	2.68309	8.75505	1.64984	13.3317	-1.85	-1.71	-3.01	0.0029286	0.0525307	0.00182113	sp|A8R7E6|CERK1_ARATH Chitin elicitor receptor kinase 1 OS=Arabidopsis thaliana OX=3702 GN=CERK1 PE=1 SV=1
LOC115719467_EDR2	5.39047	7.28715	5.4357	9.97591	4.99045	22.765	-0.43	-0.88	-2.19	0.614484	0.348307	0.0163804	sp|F4JSE7|EDR2_ARATH Protein ENHANCED DISEASE RESISTANCE 2 OS=Arabidopsis thaliana OX=3702 GN=EDR2 PE=2 SV=1
LOC115711545_BIK1	0.225053	0.79961	0.471624	4.18433	0.431534	7.45579	-1.83	-3.15	-4.11	0.257367	0.0567175	0.00620899	sp|O48814|BIK1_ARATH Serine/threonine-protein kinase BIK1 OS=Arabidopsis thaliana OX=3702 GN=BIK1 PE=1 SV=1
LOC115697713_BIK1	0.611206	7.21606	1.30219	22.5591	1.19047	19.4772	-3.56	-4.11	-4.03	0.00397744	0.00193307	0.00182113	sp|O48814|BIK1_ARATH Serine/threonine-protein kinase BIK1 OS=Arabidopsis thaliana OX=3702 GN=BIK1 PE=1 SV=1
LOC115696784_BIK1	0.373134	3.45736	0.391952	20.5451	1.10639	17.8529	-3.21	-5.71	-4.01	0.0483632	0.0240144	0.00182113	sp|O48814|BIK1_ARATH Serine/threonine-protein kinase BIK1 OS=Arabidopsis thaliana OX=3702 GN=BIK1 PE=1 SV=1
LOC115697714_BIK1	0.569559	5.64369	1.17408	16.0844	1.44178	20.9088	-3.31	-3.78	-3.86	0.00397744	0.0156481	0.00182113	sp|O48814|BIK1_ARATH Serine/threonine-protein kinase BIK1 OS=Arabidopsis thaliana OX=3702 GN=BIK1 PE=1 SV=1
LOC115710315_BIK1	0.108197	0.27748	0.106032	1.41214	0.112635	1.58797	-1.36	-3.74	-3.82	1	0.160382	0.0327757	sp|O48814|BIK1_ARATH Serine/threonine-protein kinase BIK1 OS=Arabidopsis thaliana OX=3702 GN=BIK1 PE=1 SV=1
LOC115700747_BIK1	1.5803	10.0904	1.26104	17.186	1.45648	16.3231	-2.67	-3.77	-3.49	0.00171717	0.00797504	0.00182113	sp|O48814|BIK1_ARATH Serine/threonine-protein kinase BIK1 OS=Arabidopsis thaliana OX=3702 GN=BIK1 PE=1 SV=1
LOC115707473_BIK1	3.09202	3.18119	4.39774	4.34416	0.663658	4.66051	-0.04	0.02	-2.81	0.98349	0.99329	0.0408047	sp|O48814|BIK1_ARATH Serine/threonine-protein kinase BIK1 OS=Arabidopsis thaliana OX=3702 GN=BIK1 PE=1 SV=1
LOC115709225_BIK1	30.123	12.5199	26.1733	3.40433	29.3962	5.67641	1.27	2.94	2.37	0.0204147	0.00193307	0.00525189	sp|O48814|BIK1_ARATH Serine/threonine-protein kinase BIK1 OS=Arabidopsis thaliana OX=3702 GN=BIK1 PE=1 SV=1
LOC115697461_BIK1	2.22361	0.619997	2.07091	0.612115	3.19537	0.493311	1.84	1.76	2.7	0.139291	0.133476	0.0376432	sp|O48814|BIK1_ARATH Serine/threonine-protein kinase BIK1 OS=Arabidopsis thaliana OX=3702 GN=BIK1 PE=1 SV=1
LOC115722051_BIK1	26.281	23.7903	33.2431	12.2886	26.1965	3.91428	0.14	1.44	2.74	0.873505	0.0538768	0.00424634	sp|O48814|BIK1_ARATH Serine/threonine-protein kinase BIK1 OS=Arabidopsis thaliana OX=3702 GN=BIK1 PE=1 SV=1
LOC115697792_BIK1	11.119	1.88489	6.01354	1.12775	9.00471	0.443383	2.56	2.41	4.34	0.00397744	0.026869	0.00182113	sp|O48814|BIK1_ARATH Serine/threonine-protein kinase BIK1 OS=Arabidopsis thaliana OX=3702 GN=BIK1 PE=1 SV=1
LOC115704625_BGLU26	23.1838	35.8091	22.711	24.4431	22.8762	127.99	-0.63	-0.11	-2.48	0.348219	0.94304	0.0349706	sp|O64883|BGL26_ARATH Beta-glucosidase 26, peroxisomal OS=Arabidopsis thaliana OX=3702 GN=BGLU26 PE=1 SV=1
LOC115700520_BGLU26	15.1051	16.4114	21.1491	13.3315	29.7186	6.88734	-0.12	0.67	2.11	0.903391	0.459926	0.0149513	sp|O64883|BGL26_ARATH Beta-glucosidase 26, peroxisomal OS=Arabidopsis thaliana OX=3702 GN=BGLU26 PE=1 SV=1
LOC115722214_BGLU26	21.2161	28.7401	26.4152	20.4307	28.4702	5.04414	-0.44	0.37	2.5	0.555388	0.764232	0.0356937	sp|O64883|BGL26_ARATH Beta-glucosidase 26, peroxisomal OS=Arabidopsis thaliana OX=3702 GN=BGLU26 PE=1 SV=1
LOC115725002_BGLU26	24.4651	52.6733	32.2207	9.03874	30.5221	4.65825	-1.11	1.83	2.71	0.0996731	0.0198551	0.00313694	sp|O64883|BGL26_ARATH Beta-glucosidase 26, peroxisomal OS=Arabidopsis thaliana OX=3702 GN=BGLU26 PE=1 SV=1
LOC115709902_BGLU26	87.5863	242.024	143.604	99.5926	255.152	33.0774	-1.47	0.53	2.95	0.00750132	0.634642	0.00182113	sp|O64883|BGL26_ARATH Beta-glucosidase 26, peroxisomal OS=Arabidopsis thaliana OX=3702 GN=BGLU26 PE=1 SV=1
LOC115721787_ABCG32	0.0206204	4.76485	0.0688398	48.2241	0.0930293	43.5164	-7.85	-9.45	-8.87	0.327963	0.129491	0.0455634	sp|O81016|AB32G_ARATH ABC transporter G family member 32 OS=Arabidopsis thaliana OX=3702 GN=ABCG32 PE=1 SV=1
LOC115705243_ABCG32	0.778456	11.793	3.53732	47.5778	1.1633	42.4203	-3.92	-3.75	-5.19	0.00171717	0.00193307	0.00182113	sp|O81016|AB32G_ARATH ABC transporter G family member 32 OS=Arabidopsis thaliana OX=3702 GN=ABCG32 PE=1 SV=1
LOC115720696_ABCG32	0.117944	0.660122	0.217094	5.44079	0.299905	4.0935	-2.48	-4.65	-3.77	0.11416	0.00592457	0.0132295	sp|O81016|AB32G_ARATH ABC transporter G family member 32 OS=Arabidopsis thaliana OX=3702 GN=ABCG32 PE=1 SV=1
LOC115702847_RD21A	11.921	3.04237	15.4422	1.76621	22.8881	6.36809	1.97	3.13	1.85	0.0189682	0.00193307	0.0482051	sp|P43297|RD21A_ARATH Cysteine proteinase RD21A OS=Arabidopsis thaliana OX=3702 GN=RD21A PE=1 SV=1
LOC115701513_GLOX	0.520246	0.19936	0.572805	0.0993032	0.446307	10.1317	1.38	2.53	-4.5	0.603309	0.368211	0.00182113	sp|Q3HRQ2|GLOX_VITPS Aldehyde oxidase GLOX OS=Vitis pseudoreticulata OX=231512 GN=GLOX PE=2 SV=1
LOC115722548_CESA3	1.56405	13.4458	3.01733	40.8831	1.99359	39.4732	-3.1	-3.76	-4.31	0.0029286	0.00193307	0.0300771	sp|Q941L0|CESA3_ARATH Cellulose synthase A catalytic subunit 3 [UDP-forming] OS=Arabidopsis thaliana OX=3702 GN=CESA3 PE=1 SV=2
LOC115715656_CESA3	2.30688	8.85273	4.92776	36.3029	7.35004	99.0011	-1.94	-2.88	-3.75	0.0308695	0.00193307	0.00182113	sp|Q941L0|CESA3_ARATH Cellulose synthase A catalytic subunit 3 [UDP-forming] OS=Arabidopsis thaliana OX=3702 GN=CESA3 PE=1 SV=2
LOC115701037_CESA3	19.7301	41.7669	15.2675	30.6545	13.1615	42.2071	-1.08	-1.01	-1.68	0.0709279	0.17123	0.0432059	sp|Q941L0|CESA3_ARATH Cellulose synthase A catalytic subunit 3 [UDP-forming] OS=Arabidopsis thaliana OX=3702 GN=CESA3 PE=1 SV=2
LOC115722699_EDR1	31.1564	54.7441	31.5033	72.3888	18.9207	127.522	-0.81	-1.2	-2.75	0.1862	0.138067	0.00182113	sp|Q9FPR3|EDR1_ARATH Serine/threonine-protein kinase EDR1 OS=Arabidopsis thaliana OX=3702 GN=EDR1 PE=1 SV=1
LOC115697454_EDR1	6.30777	6.33431	6.50794	12.5962	4.5025	22.6769	-0.01	-0.95	-2.33	0.99422	0.280177	0.00424634	sp|Q9FPR3|EDR1_ARATH Serine/threonine-protein kinase EDR1 OS=Arabidopsis thaliana OX=3702 GN=EDR1 PE=1 SV=1
LOC115709265_EDR1	22.4814	35.2309	27.7638	64.7915	25.0032	91.289	-0.65	-1.22	-1.87	0.313024	0.100261	0.0249445	sp|Q9FPR3|EDR1_ARATH Serine/threonine-protein kinase EDR1 OS=Arabidopsis thaliana OX=3702 GN=EDR1 PE=1 SV=1
LOC115723032_EDR1	4.34382	0.436145	3.28445	0.313871	3.30116	0.476022	3.32	3.39	2.79	0.0326687	0.0318932	0.0442792	sp|Q9FPR3|EDR1_ARATH Serine/threonine-protein kinase EDR1 OS=Arabidopsis thaliana OX=3702 GN=EDR1 PE=1 SV=1
LOC115699857_ADR1	2.669	18.4207	3.72807	35.3359	3.63979	28.4272	-2.79	-3.24	-2.97	0.00171717	0.00193307	0.00313694	sp|Q9FW44|ADR1_ARATH Disease resistance protein ADR1 OS=Arabidopsis thaliana OX=3702 GN=ADR1 PE=2 SV=2
LOC115719376_RLP42	0.356726	1.0073	0.429398	4.2116	0.438472	4.1388	-1.5	-3.29	-3.24	0.244235	0.0405584	0.0312516	sp|Q9LJS0|RLP42_ARATH Receptor-like protein 42 OS=Arabidopsis thaliana OX=3702 GN=RLP42 PE=1 SV=1
LOC115701063_PMR5	7.16051	1.29027	8.25918	4.46693	9.84302	43.5654	2.47	0.89	-2.15	0.051181	0.423431	0.0209759	sp|Q9LUZ6|TBL44_ARATH Protein PMR5 OS=Arabidopsis thaliana OX=3702 GN=PMR5 PE=2 SV=1
LOC115699540_PMR5	29.23	69.0399	42.8417	68.0865	34.635	119.754	-1.24	-0.67	-1.79	0.0199228	0.42412	0.0163804	sp|Q9LUZ6|TBL44_ARATH Protein PMR5 OS=Arabidopsis thaliana OX=3702 GN=PMR5 PE=2 SV=1
LOC115725714_CYP71B15	1.67066	2.85032	5.53506	25.8377	3.66963	62.9169	-0.77	-2.22	-4.1	0.560515	0.00797504	0.00182113	sp|Q9LW27|C71BF_ARATH Bifunctional dihydrocamalexate synthase/camalexin synthase OS=Arabidopsis thaliana OX=3702 GN=CYP71B15 PE=1 SV=1
LOC115711988_CYP71B15	4.49565	23.6111	7.21348	87.2172	5.9869	77.0338	-2.39	-3.6	-3.69	0.00171717	0.00193307	0.00182113	sp|Q9LW27|C71BF_ARATH Bifunctional dihydrocamalexate synthase/camalexin synthase OS=Arabidopsis thaliana OX=3702 GN=CYP71B15 PE=1 SV=1
LOC115722326_DLO1	0.457024	4.66156	1.24135	35.2889	0.503818	25.9186	-3.35	-4.83	-5.68	0.156355	0.00345797	0.0408047	sp|Q9ZSA8|DLO1_ARATH Protein DMR6-LIKE OXYGENASE 1 OS=Arabidopsis thaliana OX=3702 GN=DLO1 PE=1 SV=1
LOC115695436_DLO1	1.16088	9.4076	2.54728	21.9153	1.7365	36.9313	-3.02	-3.1	-4.41	0.00750132	0.012713	0.00782221	sp|Q9ZSA8|DLO1_ARATH Protein DMR6-LIKE OXYGENASE 1 OS=Arabidopsis thaliana OX=3702 GN=DLO1 PE=1 SV=1
LOC115722328_DLO1	2.57475	5.88803	4.82659	37.0235	3.33326	42.5988	-1.19	-2.94	-3.68	0.271781	0.00193307	0.00182113	sp|Q9ZSA8|DLO1_ARATH Protein DMR6-LIKE OXYGENASE 1 OS=Arabidopsis thaliana OX=3702 GN=DLO1 PE=1 SV=1
LOC115721689_DLO1	0.249336	0.553413	0.336785	4.29783	0.419464	3.48715	-1.15	-3.67	-3.06	0.58365	0.025158	0.0365356	sp|Q9ZSA8|DLO1_ARATH Protein DMR6-LIKE OXYGENASE 1 OS=Arabidopsis thaliana OX=3702 GN=DLO1 PE=1 SV=1
LOC115722335_DLO1	2.48731	12.2826	3.64155	27.2132	3.32602	27.1896	-2.3	-2.9	-3.03	0.0194352	0.00193307	0.00313694	sp|Q9ZSA8|DLO1_ARATH Protein DMR6-LIKE OXYGENASE 1 OS=Arabidopsis thaliana OX=3702 GN=DLO1 PE=1 SV=1
LOC115717114_DLO1	6.37097	13.6244	7.5426	45.978	14.5848	49.1157	-1.1	-2.61	-1.75	0.149179	0.00193307	0.023134	sp|Q9ZSA8|DLO1_ARATH Protein DMR6-LIKE OXYGENASE 1 OS=Arabidopsis thaliana OX=3702 GN=DLO1 PE=1 SV=1
