## Supplementary material for "Transcriptome Response of Cannabis (*Cannabis sativa* L.) to the Pathogenic fungus *Golovinomyces ambrosiae*": Table S8

### Sheet: MLOs - Table S7
Table S8. Differentially expressed transcripts that are orthologous to genes related to MLOs. The ids starting with ‘LOC11…’ represent the gene ids corresponding to the original IDs in the reference genome (12). Their corresponding gene sequences can be obtained from- https://ftp.ncbi.nlm.nih.gov/genomes/all/annotation_releases/3483/100/GCF_900626175.1_cs10/ . d05C = 5 Days post inoculation (DPI)…
loc	d05C	d05T	d08C	d08T	d11C	d11T	d05log2 C/T	d08log2 C/T	d11log2 C/T	d05_q_value	d08_q_value	d11_q_value	annotation
LOC115719491	0.362715	2.34904	0.581255	6.38514	1.15259	10.994	-2.7	-3.46	-3.25	0.0980257	0.0324256	0.00182113	sp|Q9SCZ4|FERON_ARATH Receptor-like protein kinase FERONIA OS=Arabidopsis thaliana OX=3702 GN=FER PE=1 SV=1
LOC115713053	6.84538	10.3185	7.39779	29.058	7.68409	49.9196	-0.59	-1.97	-2.7	0.449871	0.00592457	0.00182113	sp|Q9SCZ4|FERON_ARATH Receptor-like protein kinase FERONIA OS=Arabidopsis thaliana OX=3702 GN=FER PE=1 SV=1
LOC115708678	8.50522	21.9723	14.8422	50.0323	11.5298	42.9846	-1.37	-1.75	-1.9	0.0539284	0.0186762	0.0338588	sp|Q9SCZ4|FERON_ARATH Receptor-like protein kinase FERONIA OS=Arabidopsis thaliana OX=3702 GN=FER PE=1 SV=1
LOC115724832	0.988541	4.00743	2.09143	4.87286	1.68944	11.4719	-2.02	-1.22	-2.76	0.174509	0.370847	0.0099828	sp|Q9SCZ4|FERON_ARATH Receptor-like protein kinase FERONIA OS=Arabidopsis thaliana OX=3702 GN=FER PE=1 SV=1
LOC115719061	36.1008	31.1061	40.1937	18.1943	36.0715	9.43105	0.21	1.14	1.94	0.802524	0.144939	0.00782221	sp|Q9SCZ4|FERON_ARATH Receptor-like protein kinase FERONIA OS=Arabidopsis thaliana OX=3702 GN=FER PE=1 SV=1
LOC115723468	2.22087	2.49313	1.96639	6.10637	2.32368	10.4772	-0.17	-1.63	-2.17	0.909577	0.102816	0.0396375	sp|Q9SCZ4|FERON_ARATH Receptor-like protein kinase FERONIA OS=Arabidopsis thaliana OX=3702 GN=FER PE=1 SV=1
LOC115707666	0.727409	3.05438	0.243567	10.2548	1.33331	10.33	-2.07	-5.4	-2.95	0.0734376	0.0364325	0.043525	sp|Q9SCZ4|FERON_ARATH Receptor-like protein kinase FERONIA OS=Arabidopsis thaliana OX=3702 GN=FER PE=1 SV=1
LOC115705697	2.11018	4.63407	3.23527	14.6146	4.60269	19.0428	-1.13	-2.18	-2.05	0.193909	0.0156481	0.043525	sp|Q9SCZ4|FERON_ARATH Receptor-like protein kinase FERONIA OS=Arabidopsis thaliana OX=3702 GN=FER PE=1 SV=1
LOC115702328	0.482358	1.38133	0.723081	3.67136	0.880494	9.78678	-1.52	-2.34	-3.47	0.210816	0.034951	0.0259298	sp|Q9SCZ4|FERON_ARATH Receptor-like protein kinase FERONIA OS=Arabidopsis thaliana OX=3702 GN=FER PE=1 SV=1
LOC115712737	0.195505	2.92718	0.452231	15.3218	0.493615	12.6447	-3.9	-5.08	-4.68	0.00666351	0.00193307	0.00182113	sp|Q9SCZ4|FERON_ARATH Receptor-like protein kinase FERONIA OS=Arabidopsis thaliana OX=3702 GN=FER PE=1 SV=1
LOC115697964	5.15537	3.4516	3.39984	5.77605	2.41481	14.7352	0.58	-0.76	-2.61	0.57941	0.557831	0.0239647	sp|Q9SCZ4|FERON_ARATH Receptor-like protein kinase FERONIA OS=Arabidopsis thaliana OX=3702 GN=FER PE=1 SV=1
LOC115714735	2.80459	17.4652	3.3745	52.6489	5.5018	37.2859	-2.64	-3.96	-2.76	0.00171717	0.00193307	0.0149513	sp|Q9SCZ4|FERON_ARATH Receptor-like protein kinase FERONIA OS=Arabidopsis thaliana OX=3702 GN=FER PE=1 SV=1
LOC115720790	3.90917	3.78532	4.17383	9.93403	3.04672	12.9881	0.05	-1.25	-2.09	0.97536	0.209523	0.0239647	sp|Q9SCZ4|FERON_ARATH Receptor-like protein kinase FERONIA OS=Arabidopsis thaliana OX=3702 GN=FER PE=1 SV=1
LOC115709196	1.71028	0.956839	0.901689	5.37712	0.591487	7.429	0.84	-2.58	-3.65	0.613025	0.626123	0.0107228	sp|Q9SCZ4|FERON_ARATH Receptor-like protein kinase FERONIA OS=Arabidopsis thaliana OX=3702 GN=FER PE=1 SV=1
LOC115709599	14.9604	18.5905	15.9864	41.9404	9.75642	61.781	-0.31	-1.39	-2.66	0.737057	0.114546	0.00182113	sp|Q9SCZ4|FERON_ARATH Receptor-like protein kinase FERONIA OS=Arabidopsis thaliana OX=3702 GN=FER PE=1 SV=1
LOC115697992	23.9504	13.9862	28.644	10.1654	19.5509	3.03588	0.78	1.49	2.69	0.286395	0.0798115	0.0163804	sp|Q9SCZ4|FERON_ARATH Receptor-like protein kinase FERONIA OS=Arabidopsis thaliana OX=3702 GN=FER PE=1 SV=1
LOC115719045	3.09834	10.1154	5.39447	27.3492	3.21614	24.9972	-1.71	-2.34	-2.96	0.0229956	0.00906813	0.00182113	sp|Q9SCZ4|FERON_ARATH Receptor-like protein kinase FERONIA OS=Arabidopsis thaliana OX=3702 GN=FER PE=1 SV=1
